# Allocating maternal-tree collections to conserve genetic diversity of *Lumnitzera littorea* in southern Vietnam

**DOI:** 10.64898/2026.11.26.769528

**Authors:** Duc-Hoan Huynh, The-Kiet Bui-Nguyen, Thanh-Cong Nguyen, Hoang-Dung Tran

**Author notes:** Correspondence to Duc-Hoan Huynh.

## Abstract

Mangrove restoration nurseries often raise seed from a limited number of maternal trees, and how those trees are split among source populations affects which alleles reach the nursery. We genotyped 110 *Lumnitzera littorea* trees from two mainland and two island sites in southern Vietnam at 11 nuclear microsatellite loci and then enumerated all 5,236 ways of dividing a 30-tree collection among the four sites. With sample sizes matched, the mainland sites had consistently higher expected heterozygosity than the islands. Con Dao and Phu Quoc were the most differentiated pair on the full panel; dropping two influential loci put Can Gio and Phu Quoc at the top instead. Neither pattern changed when we compared the primary genotype calls with an earlier set of calls, restored 23 calls from overlapping adjacent peaks, or removed loci with high estimated null-allele frequencies. Taking 6, 8, 11, and 5 trees from Can Gio, Dong Nai, Con Dao, and Phu Quoc retained an expected 36.89 of 37 alleles on the full panel and 29.94 of 30 on the reduced panel. A nearly even split of 8, 7, 8, and 7 trees gave Phu Quoc better representation and cost little in pooled allele capture. Either split keeps all four provenances in a small collection; which one to use depends on whether a program values the site-private alleles at Con Dao more than balanced representation of every source.
