## Supplementary Datasets S1-S8 and analysis code for "Allocating maternal-tree collections to conserve genetic diversity of *Lumnitzera littorea* in southern Vietnam": S2_Repeat_peak_review.csv

locus	tree	site	requested_latest_round	first_report_id	first_trace_page	first_peak_table_page	prior_repeat_report_id	prior_repeat_second_to_primary	latest_report_id	latest_trace_page	latest_peak_table_page	source_pdf	primary_bp	secondary_bp	first_primary_rfu	first_secondary_rfu	first_secondary_to_primary	latest_primary_rfu	latest_secondary_rfu	latest_secondary_to_primary	call_status	earlier_call	call_at_40_percent_before_1bp_filter	unresolved_adjacent_peaks	analysis_call_at_40_percent
LL-379	C10	Can Gio	True	P02-C10	42	43			P02-C10-2	45	46	Primer_2.pdf	265	259	58.35	33.68	0.577207	59.09	34.54	0.584532	two_reproduced_peak_bins_on_reports	Unresolved	258/266	False	258/266
LL-4164	C10	Can Gio	True	P11-C10	44	45			P11-C10-2	47	48	Primer_11.pdf	290	287	111.91	59.15	0.52855	124.84	63.24	0.506568	candidate_stutter_3_bp	Unresolved	Unresolved	False	Unresolved
LL-379	C11	Can Gio	True	P02-C11	48	49			P02-C11-2	51	52	Primer_2.pdf	262	259	95.11	44.25	0.465251	105.54	49.12	0.465416	two_reproduced_peak_bins_on_reports	Unresolved	258/262	False	258/262
LL-1150	C11	Can Gio	True	P05-C11	47	48			P05-C11-2	51	52	Primer_5.pdf	248	246	53.01	33.11	0.624599	52.72	31.42	0.595979	two_reproduced_peak_bins_on_reports	Unresolved	246/248	False	246/248
LL-1086	C12	Can Gio	True	P04-C12	50	51			P04-C12-2	53	54	Primer_4.pdf	279	276	126.13	51.85	0.411084	137.57	54.81	0.398415	second_peak_below_40_percent	Unresolved	Unresolved	False	Unresolved
LL-1150	C12	Can Gio	True	P05-C12	55	56			P05-C12-2	57	58	Primer_5.pdf	248	244	71.44	37.46	0.524356	72.05	37.21	0.516447	two_reproduced_peak_bins_on_reports	Unresolved	244/248	False	244/248
LL-4058	C12	Can Gio	True	P10-C12	41	42			P10-C12-2	43	44	Primer_10.pdf	217	212	40.71	25.32	0.62196	41.18	26.45	0.642302	two_reproduced_peak_bins_on_reports	Unresolved	212/217	False	212/217
LL-1150	C13	Can Gio	True	P05-C13	59	60			P05-C13-2	61	62	Primer_5.pdf	247	248	102.12	57.77	0.565707	110.2	62.44	0.566606	two_reproduced_peak_bins_on_reports	Unresolved	246/248	True	Unresolved
LL-4058	C13	Can Gio	True	P10-C13	45	46			P10-C13-2	47	48	Primer_10.pdf	215	217	72.15	32.46	0.449896	67.54	30.75	0.455286	two_reproduced_peak_bins_on_reports	Unresolved	215/217	False	215/217
LL-379	C14	Can Gio	True	P02-C14	58	59			P02-C14-2	61	62	Primer_2.pdf	265	259	34.99	17.26	0.493284	37.21	17.7	0.475679	two_reproduced_peak_bins_on_reports	Unresolved	258/266	False	258/266
LL-1150	C14	Can Gio	True	P05-C14	63	64			P05-C14-2	67	68	Primer_5.pdf	245	246	74.34	45.35	0.610035	77.73	48.14	0.619323	two_reproduced_peak_bins_on_reports	Unresolved	244/246	True	Unresolved
LL-379	C15	Can Gio	True	P02-C15	64	65			P02-C15-2	67	68	Primer_2.pdf	265	259	64.31	41.16	0.640025	68.2	43.6	0.639296	two_reproduced_peak_bins_on_reports	Unresolved	258/266	False	258/266
LL-4058	C15	Can Gio	True	P10-C15	52	53			P10-C15-2	55	56	Primer_10.pdf	212	215	157.09	97.54	0.620918	155.42	99.71	0.641552	two_reproduced_peak_bins_on_reports	Unresolved	212/215	False	212/215
LL-1150	C16	Can Gio	True	P05-C16	73	74			P05-C16-2	75	76	Primer_5.pdf	245	248	122.84	76.5	0.622761	126.51	74.69	0.590388	two_reproduced_peak_bins_on_reports	Unresolved	244/248	False	244/248
LL-379	C17	Can Gio	True	P02-C17	74	75			P02-C17-2	77	78	Primer_2.pdf	265	258	44.75	25.0	0.558659	47.67	24.9	0.522341	two_reproduced_peak_bins_on_reports	Unresolved	258/266	False	258/266
LL-4058	C17	Can Gio	True	P10-C17	61	62			P10-C17-2	64	65	Primer_10.pdf	217	215	25.65	14.94	0.582456	25.77	14.74	0.571983	two_reproduced_peak_bins_on_reports	Unresolved	215/217	False	215/217
LL-379	C18	Can Gio	True	P02-C18	80	81			P02-C18-2	83	84	Primer_2.pdf	265	264	52.84	28.88	0.546556	53.2	29.33	0.551316	two_reproduced_peak_bins_on_reports	Unresolved	264/266	True	Unresolved
LL-1150	C18	Can Gio	True	P05-C18	81	82			P05-C18-2	83	84	Primer_5.pdf	247	245	115.38	70.52	0.611198	123.09	73.15	0.594281	two_reproduced_peak_bins_on_reports	Unresolved	244/246	False	244/246
LL-1150	C19	Can Gio	True	P05-C19	85	86			P05-C19-2	89	90	Primer_5.pdf	248	247	58.96	27.56	0.467436	62.74	29.88	0.476251	two_reproduced_peak_bins_on_reports	Unresolved	246/248	True	Unresolved
LL-4058	C19	Can Gio	True	P10-C19	69	70			P10-C19-2	72	73	Primer_10.pdf	212	215	136.35	71.74	0.526146	135.5	67.7	0.499631	two_reproduced_peak_bins_on_reports	Unresolved	212/215	False	212/215
LL-4164	C19	Can Gio	True	P11-C19	77	78			P11-C19-2	80	81	Primer_11.pdf	285	289	194.43	79.71	0.409968	221.1	89.52	0.404885	two_reproduced_peak_bins_on_reports	Unresolved	286/289	False	286/289
LL-379	C20	Can Gio	True	P02-C20	88	89			P02-C20-2	92	93	Primer_2.pdf	259	262	166.81	97.36	0.583658	165.3	96.63	0.584574	two_reproduced_peak_bins_on_reports	Unresolved	258/262	False	258/262
LL-1086	C20	Can Gio	True	P04-C20	77	78			P04-C20-2	80	81	Primer_4.pdf	276	278	84.94	48.61	0.572286	92.54	51.61	0.557705	two_reproduced_peak_bins_on_reports	Unresolved	276/279	False	276/279
LL-4058	C20	Can Gio	True	P10-C20	75	76			P10-C20-2	77	78	Primer_10.pdf	215	212	107.08	61.81	0.577232	116.84	63.62	0.544505	two_reproduced_peak_bins_on_reports	Unresolved	212/215	False	212/215
LL-379	C21	Can Gio	True	P02-C21	96	97			P02-C21-2	99	100	Primer_2.pdf	262	259	98.57	57.43	0.582632	99.75	59.78	0.599298	two_reproduced_peak_bins_on_reports	Unresolved	258/262	False	258/262
LL-4164	C21	Can Gio	True	P11-C21	86	87			P11-C21-2	89	90	Primer_11.pdf	280	287	50.75	22.99	0.453005	55.12	24.57	0.445755	two_reproduced_peak_bins_on_reports	Unresolved	280/286	False	280/286
LL-1086	C22	Can Gio	True	P04-C22	86	87			P04-C22-2	89	90	Primer_4.pdf	279	276	98.41	61.72	0.627172	102.28	64.52	0.630817	two_reproduced_peak_bins_on_reports	Unresolved	276/279	False	276/279
LL-4058	C22	Can Gio	True	P10-C22	82	83			P10-C22-2	85	86	Primer_10.pdf	212	215	101.51	47.06	0.4636	101.96	49.11	0.481659	two_reproduced_peak_bins_on_reports	Unresolved	212/215	False	212/215
LL-4164	C22	Can Gio	True	P11-C22	92	93			P11-C22-2	95	96	Primer_11.pdf	287	290	145.36	69.53	0.47833	165.35	78.91	0.47723	two_reproduced_peak_bins_on_reports	Unresolved	286/289	False	286/289
LL-379	C23	Can Gio	True	P02-C23	106	107			P02-C23-2	109	110	Primer_2.pdf	265	259	45.17	20.15	0.446093	43.87	19.14	0.436289	two_reproduced_peak_bins_on_reports	Unresolved	258/266	False	258/266
LL-1086	C24	Can Gio	True	P04-C24	95	96			P04-C24-2	98	99	Primer_4.pdf	278	276	116.62	59.66	0.511576	117.06	57.57	0.491799	two_reproduced_peak_bins_on_reports	Unresolved	276/279	False	276/279
LL-1150	C24	Can Gio	True	P05-C24	101	102			P05-C24-2	103	104	Primer_5.pdf	246	244	82.85	51.8	0.625226	95.53	56.86	0.595206	two_reproduced_peak_bins_on_reports	Unresolved	244/246	False	244/246
LL-4164	C24	Can Gio	True	P11-C24	101	102			P11-C24-2	103	104	Primer_11.pdf	285	290	116.93	69.87	0.597537	132.52	79.15	0.597268	two_reproduced_peak_bins_on_reports	Unresolved	286/289	False	286/289
LL-1150	C25	Can Gio	True	P05-C25	105	106			P05-C25-2	108	109	Primer_5.pdf	248	246	74.24	42.09	0.566945	74.4	41.78	0.561559	two_reproduced_peak_bins_on_reports	Unresolved	246/248	False	246/248
LL-4058	C25	Can Gio	True	P10-C25	93	94			P10-C25-2	95	96	Primer_10.pdf	212	215	119.75	64.85	0.541545	114.39	64.24	0.561588	two_reproduced_peak_bins_on_reports	Unresolved	212/215	False	212/215
LL-1150	C26	Can Gio	True	P05-C26	111	112			P05-C26-2	115	116	Primer_5.pdf	245	246	165.63	66.81	0.403369	174.22	72.34	0.415222	two_reproduced_peak_bins_on_reports	Unresolved	244/246	True	Unresolved
LL-4058	C26	Can Gio	True	P10-C26	97	98			P10-C26-2	99	100	Primer_10.pdf	215	211	112.43	69.76	0.620475	109.62	67.71	0.617679	two_reproduced_peak_bins_on_reports	Unresolved	212/215	False	212/215
LL-379	C27	Can Gio	True	P02-C27	120	121			P02-C27-2	122	123	Primer_2.pdf	262	265	107.73	67.74	0.628794	110.72	66.04	0.59646	two_reproduced_peak_bins_on_reports	Unresolved	262/266	False	262/266
LL-1150	C27	Can Gio	True	P05-C27	119	120			P05-C27-2	121	122	Primer_5.pdf	246	248	102.62	55.38	0.539661	110.57	60.42	0.546441	two_reproduced_peak_bins_on_reports	Unresolved	246/248	False	246/248
LL-4058	C27	Can Gio	True	P10-C27	101	102			P10-C27-2	103	104	Primer_10.pdf	215	212	68.54	32.74	0.477677	73.74	35.01	0.474776	two_reproduced_peak_bins_on_reports	Unresolved	212/215	False	212/215
LL-4164	C27	Can Gio	True	P11-C27	111	112			P11-C27-2	114	115	Primer_11.pdf	290	287	74.04	30.68	0.414371	68.97	30.02	0.435262	candidate_stutter_3_bp	Unresolved	Unresolved	False	Unresolved
LL-1150	C28	Can Gio	True	P05-C28	123	124			P05-C28-2	125	126	Primer_5.pdf	244	248	124.94	67.8	0.54266	136.25	76.98	0.564991	two_reproduced_peak_bins_on_reports	Unresolved	244/248	False	244/248
LL-379	C29	Can Gio	True	P02-C29	127	128			P02-C29-2	130	131	Primer_2.pdf	265	259	62.11	33.17	0.534052	61.37	33.48	0.545543	two_reproduced_peak_bins_on_reports	Unresolved	258/266	False	258/266
LL-1086	C29	Can Gio	True	P04-C29	113	114			P04-C29-2	116	117	Primer_4.pdf	276	279	117.2	54.18	0.462287	119.55	56.84	0.47545	two_reproduced_peak_bins_on_reports	Unresolved	276/279	False	276/279
LL-4164	C29	Can Gio	True	P11-C29	120	121			P11-C29-2	123	124	Primer_11.pdf	286	288	96.57	51.59	0.534224	93.48	53.47	0.571994	two_reproduced_peak_bins_on_reports	Unresolved	286/289	False	286/289
LL-379	C30	Can Gio	True	P02-C30	133	134			P02-C30-2	136	137	Primer_2.pdf	266	259	74.1	30.21	0.407692	80.92	34.41	0.425235	two_reproduced_peak_bins_on_reports	Unresolved	258/266	False	258/266
LL-4164	C30	Can Gio	True	P11-C30	126	127			P11-C30-2	129	130	Primer_11.pdf	287	288	189.37	115.62	0.610551	186.51	117.65	0.630797	two_reproduced_peak_bins_on_reports	Unresolved	286/289	True	Unresolved
LL-379	C31	Dong Nai	True	P02-C31	139	140			P02-C31-2	142	143	Primer_2.pdf	265	259	43.74	22.89	0.52332	46.5	25.71	0.552903	two_reproduced_peak_bins_on_reports	Unresolved	258/266	False	258/266
LL-1150	C31	Dong Nai	True	P05-C31	133	134			P05-C31-2	136	137	Primer_5.pdf	246	244	104.41	43.83	0.419787	102.15	43.84	0.429173	two_reproduced_peak_bins_on_reports	Unresolved	244/246	False	244/246
LL-4164	C31	Dong Nai	False	P11-C31	132	133			P11-C31-2	135	136	Primer_11.pdf	287	289	119.15	51.01	0.428116	118.67	51.49	0.433892	two_reproduced_peak_bins_on_reports	Unresolved	286/289	False	286/289
LL-379	C32	Dong Nai	True	P02-C32	145	146			P02-C32-2	148	149	Primer_2.pdf	262	259	82.24	51.24	0.623054	80.81	49.65	0.614404	two_reproduced_peak_bins_on_reports	Unresolved	258/262	False	258/262
LL-4164	C32	Dong Nai	False	P11-C32	138	139			P11-C32-2	140	141	Primer_11.pdf	280	290	46.75	24.11	0.515722	46.53	23.08	0.496024	two_reproduced_peak_bins_on_reports	Unresolved	280/289	False	280/289
LL-379	C33	Dong Nai	True	P02-C33	151	152			P02-C33-2	155	156	Primer_2.pdf	265	262	55.98	33.93	0.606109	61.73	37.13	0.60149	two_reproduced_peak_bins_on_reports	Unresolved	262/266	False	262/266
LL-1086	C33	Dong Nai	True	P04-C33	128	129			P04-C33-2	131	132	Primer_4.pdf	278	276	174.54	79.21	0.453821	180.06	84.15	0.467344	two_reproduced_peak_bins_on_reports	Unresolved	276/279	False	276/279
LL-1150	C33	Dong Nai	True	P05-C33	141	142			P05-C33-2	144	145	Primer_5.pdf	248	247	77.36	44.09	0.569933	85.55	47.15	0.55114	two_reproduced_peak_bins_on_reports	Unresolved	246/248	True	Unresolved
LL-4164	C33	Dong Nai	False	P11-C33	142	143			P11-C33-2	145	146	Primer_11.pdf	287	290	109.58	68.91	0.628856	113.67	72.12	0.634468	two_reproduced_peak_bins_on_reports	Unresolved	286/289	False	286/289
LL-1150	C34	Dong Nai	True	P05-C34	147	148			P05-C34-2	149	150	Primer_5.pdf	246	248	85.32	53.68	0.629161	82.82	52.54	0.634388	two_reproduced_peak_bins_on_reports	Unresolved	246/248	False	246/248
LL-1086	C35	Dong Nai	True	P04-C35	137	138			P04-C35-2	140	141	Primer_4.pdf	276	279	157.46	68.0	0.431856	180.8	74.14	0.410066	two_reproduced_peak_bins_on_reports	Unresolved	276/279	False	276/279
LL-1150	C35	Dong Nai	True	P05-C35	151	152			P05-C35-2	155	156	Primer_5.pdf	248	246	48.89	23.51	0.480875	47.33	23.91	0.505176	two_reproduced_peak_bins_on_reports	Unresolved	246/248	False	246/248
LL-4058	C35	Dong Nai	True	P10-C35	121	122			P10-C35-2	123	124	Primer_10.pdf	217	212	35.48	22.05	0.621477	37.75	23.42	0.620397	two_reproduced_peak_bins_on_reports	Unresolved	212/217	False	212/217
LL-4164	C35	Dong Nai	True	P11-C35	151	152	P11-C35-2	0.566085	P11-C35-3	157	158	Primer_11.pdf	290	287	99.45	53.28	0.535747	101.53	57.26	0.563971	candidate_stutter_3_bp	Unresolved	Unresolved	False	Unresolved
LL-379	C36	Dong Nai	True	P02-C36	164	165			P02-C36-2	168	169	Primer_2.pdf	258	262	126.82	71.19	0.561347	140.88	75.49	0.535846	two_reproduced_peak_bins_on_reports	Unresolved	258/262	False	258/262
LL-1086	C36	Dong Nai	True	P04-C36	143	144			P04-C36-2	146	147	Primer_4.pdf	279	275	109.81	53.16	0.484109	112.25	55.5	0.494432	two_reproduced_peak_bins_on_reports	Unresolved	276/279	False	276/279
LL-1150	C36	Dong Nai	True	P05-C36	159	160			P05-C36-2	161	162	Primer_5.pdf	248	244	55.75	32.2	0.577578	63.91	34.97	0.547176	two_reproduced_peak_bins_on_reports	Unresolved	244/248	False	244/248
LL-4058	C36	Dong Nai	True	P10-C36	125	126			P10-C36-2	127	128	Primer_10.pdf	216	212	85.92	38.98	0.453678	94.7	42.13	0.444879	two_reproduced_peak_bins_on_reports	Unresolved	212/215	False	212/215
LL-1086	C38	Dong Nai	True	P04-C38	152	153			P04-C38-2	155	156	Primer_4.pdf	278	276	89.82	59.42	0.661545	93.2	65.04	0.697854	two_reproduced_peak_bins_on_reports	Unresolved	276/279	False	276/279
LL-1150	C38	Dong Nai	True	P05-C38	167	168			P05-C38-2	169	170	Primer_5.pdf	248	245	58.98	32.78	0.555782	56.61	31.63	0.558735	two_reproduced_peak_bins_on_reports	Unresolved	244/248	False	244/248
LL-1086	C39	Dong Nai	True	P04-C39	158	159			P04-C39-2	161	162	Primer_4.pdf	278	275	94.42	49.45	0.523724	94.2	46.66	0.495329	two_reproduced_peak_bins_on_reports	Unresolved	276/279	False	276/279
LL-1150	C39	Dong Nai	True	P05-C39	171	172			P05-C39-2	173	174	Primer_5.pdf	244	248	90.32	45.0	0.498229	93.69	47.0	0.501654	two_reproduced_peak_bins_on_reports	Unresolved	244/248	False	244/248
LL-4058	C39	Dong Nai	True	P10-C39	133	134			P10-C39-2	135	136	Primer_10.pdf	215	211	117.2	79.11	0.675	115.15	77.53	0.673296	two_reproduced_peak_bins_on_reports	Unresolved	212/215	False	212/215
LL-4164	C39	Dong Nai	False	P11-C39	169	170			P11-C39-2	172	173	Primer_11.pdf	287	289	107.51	62.99	0.585899	110.26	68.46	0.620896	two_reproduced_peak_bins_on_reports	Unresolved	286/289	False	286/289
LL-1086	C40	Dong Nai	True	P04-C40	164	165			P04-C40-2	167	168	Primer_4.pdf	279	277	93.47	46.08	0.492992	103.15	51.21	0.496461	two_reproduced_peak_bins_on_reports	Unresolved	276/279	False	276/279
LL-4164	C40	Dong Nai	False	P11-C40	175	176			P11-C40-2	178	179	Primer_11.pdf	280	287	45.65	19.31	0.423001	51.03	22.17	0.43445	two_reproduced_peak_bins_on_reports	Unresolved	280/286	False	280/286
LL-1150	C42	Dong Nai	True	P05-C42	179	180			P05-C42-2	182	183	Primer_5.pdf	248	245	83.32	48.6	0.583293	87.34	52.89	0.605564	two_reproduced_peak_bins_on_reports	Unresolved	244/248	False	244/248
LL-4058	C42	Dong Nai	True	P10-C42	141	142			P10-C42-2	144	145	Primer_10.pdf	212	216	119.57	54.48	0.455633	129.6	58.39	0.45054	two_reproduced_peak_bins_on_reports	Unresolved	212/215	False	212/215
LL-4164	C42	Dong Nai	True	P11-C42	184	185	P11-C42-2	0.38558	P11-C42-3	190	191	Primer_11.pdf	287	280	132.28	54.38	0.411098	145.34	58.45	0.40216	two_reproduced_peak_bins_on_reports	Unresolved	280/286	False	280/286
LL-379	C43	Dong Nai	True	P02-C43	188	189			P02-C43-2	191	192	Primer_2.pdf	265	259	49.02	31.46	0.641779	54.68	34.33	0.627835	two_reproduced_peak_bins_on_reports	Unresolved	258/266	False	258/266
LL-1086	C43	Dong Nai	True	P04-C43	176	177			P04-C43-2	179	180	Primer_4.pdf	278	276	96.91	46.34	0.478176	107.06	48.81	0.455913	two_reproduced_peak_bins_on_reports	Unresolved	276/279	False	276/279
LL-4058	C43	Dong Nai	True	P10-C43	147	148			P10-C43-2	149	150	Primer_10.pdf	217	212	24.98	10.47	0.419135	25.66	10.19	0.397116	second_peak_below_40_percent	Unresolved	Unresolved	False	Unresolved
LL-4164	C43	Dong Nai	False	P11-C43	193	194			P11-C43-2	196	197	Primer_11.pdf	287	280	113.85	54.76	0.480984	113.02	56.79	0.502477	two_reproduced_peak_bins_on_reports	Unresolved	280/286	False	280/286
LL-379	C44	Dong Nai	True	P02-C44	194	195			P02-C44-2	196	197	Primer_2.pdf	262	266	71.61	40.17	0.560955	80.01	44.28	0.553431	two_reproduced_peak_bins_on_reports	Unresolved	262/266	False	262/266
LL-1086	C44	Dong Nai	True	P04-C44	182	183			P04-C44-2	185	186	Primer_4.pdf	276	279	134.16	61.04	0.454979	136.88	59.62	0.435564	two_reproduced_peak_bins_on_reports	Unresolved	276/279	False	276/279
LL-1150	C44	Dong Nai	True	P05-C44	188	189			P05-C44-2	190	191	Primer_5.pdf	244	248	125.91	54.62	0.433802	124.44	55.3	0.444391	two_reproduced_peak_bins_on_reports	Unresolved	244/248	False	244/248
LL-4058	C44	Dong Nai	True	P10-C44	151	152			P10-C44-2	153	154	Primer_10.pdf	211	215	89.89	44.06	0.490155	96.55	48.93	0.506784	two_reproduced_peak_bins_on_reports	Unresolved	212/215	False	212/215
LL-4164	C44	Dong Nai	False	P11-C44	199	200			P11-C44-2	202	203	Primer_11.pdf	290	286	99.7	50.04	0.501906	102.34	52.73	0.515243	two_reproduced_peak_bins_on_reports	Unresolved	286/289	False	286/289
LL-379	C45	Dong Nai	True	P02-C45	198	199			P02-C45-2	200	201	Primer_2.pdf	259	265	157.99	71.38	0.451801	158.94	72.17	0.454071	two_reproduced_peak_bins_on_reports	Unresolved	258/266	False	258/266
LL-1086	C45	Dong Nai	True	P04-C45	188	189			P04-C45-2	191	192	Primer_4.pdf	279	277	124.65	57.77	0.463458	116.29	55.11	0.473901	two_reproduced_peak_bins_on_reports	Unresolved	276/279	False	276/279
LL-4164	C45	Dong Nai	False	P11-C45	205	206			P11-C45-2	208	209	Primer_11.pdf	287	290	90.91	41.58	0.457375	83.84	41.29	0.492486	two_reproduced_peak_bins_on_reports	Unresolved	286/289	False	286/289
LL-379	C46	Dong Nai	True	P02-C46	202	203			P02-C46-2	204	205	Primer_2.pdf	262	265	100.85	61.3	0.607833	95.28	60.59	0.635915	two_reproduced_peak_bins_on_reports	Unresolved	262/266	False	262/266
LL-1150	C46	Dong Nai	True	P05-C46	194	195			P05-C46-2	197	198	Primer_5.pdf	246	245	112.03	68.44	0.610908	121.04	73.18	0.604594	two_reproduced_peak_bins_on_reports	Unresolved	244/246	True	Unresolved
LL-379	C47	Dong Nai	True	P02-C47	206	207			P02-C47-2	209	210	Primer_2.pdf	265	260	48.49	21.35	0.440297	49.24	22.17	0.450244	two_reproduced_peak_bins_on_reports	Unresolved	258/266	False	258/266
LL-1086	C47	Dong Nai	True	P04-C47	197	198			P04-C47-2	200	201	Primer_4.pdf	278	276	93.21	61.84	0.663448	89.39	61.89	0.692359	two_reproduced_peak_bins_on_reports	Unresolved	276/279	False	276/279
LL-4164	C47	Dong Nai	False	P11-C47	214	215			P11-C47-2	217	218	Primer_11.pdf	290	280	75.41	41.84	0.554834	77.21	42.92	0.555887	two_reproduced_peak_bins_on_reports	Unresolved	280/289	False	280/289
LL-379	C48	Dong Nai	True	P02-C48	212	213			P02-C48-2	215	216	Primer_2.pdf	265	259	63.92	25.85	0.404412	67.65	27.22	0.402365	two_reproduced_peak_bins_on_reports	Unresolved	258/266	False	258/266
LL-1086	C48	Dong Nai	True	P04-C48	203	204			P04-C48-2	206	207	Primer_4.pdf	278	276	146.11	66.95	0.458216	160.0	73.88	0.46175	two_reproduced_peak_bins_on_reports	Unresolved	276/279	False	276/279
LL-1150	C48	Dong Nai	True	P05-C48	203	204			P05-C48-2	207	208	Primer_5.pdf	248	246	49.51	28.94	0.584528	54.45	30.77	0.565106	two_reproduced_peak_bins_on_reports	Unresolved	246/248	False	246/248
LL-379	C49	Dong Nai	True	P02-C49	218	219			P02-C49-2	221	222	Primer_2.pdf	265	258	61.13	29.32	0.479634	59.02	27.91	0.472891	two_reproduced_peak_bins_on_reports	Unresolved	258/266	False	258/266
LL-4164	C49	Dong Nai	False	P11-C49	223	224			P11-C49-2	226	227	Primer_11.pdf	290	286	201.12	132.56	0.659109	206.63	144.47	0.699172	two_reproduced_peak_bins_on_reports	Unresolved	286/289	False	286/289
LL-379	C50	Dong Nai	True	P02-C50	224	225			P02-C50-2	227	228	Primer_2.pdf	265	259	35.62	20.14	0.565413	38.98	21.06	0.540277	two_reproduced_peak_bins_on_reports	Unresolved	258/266	False	258/266
LL-1086	C50	Dong Nai	True	P04-C50	212	213			P04-C50-2	215	216	Primer_4.pdf	278	275	100.53	49.04	0.487815	106.77	53.95	0.505292	two_reproduced_peak_bins_on_reports	Unresolved	276/279	False	276/279
LL-1150	C50	Dong Nai	True	P05-C50	214	215			P05-C50-2	218	219	Primer_5.pdf	245	246	114.24	62.51	0.547181	109.77	61.65	0.561629	two_reproduced_peak_bins_on_reports	Unresolved	244/246	True	Unresolved
LL-4058	C50	Dong Nai	True	P10-C50	166	167			P10-C50-2	168	169	Primer_10.pdf	215	211	105.19	66.98	0.636753	113.15	74.85	0.661511	two_reproduced_peak_bins_on_reports	Unresolved	212/215	False	212/215
LL-4164	C50	Dong Nai	True	P11-C50	229	230	P11-C50-2	0.398106	P11-C50-3	235	236	Primer_11.pdf	288	287	128.69	53.7	0.417282	129.39	53.59	0.414174	two_reproduced_peak_bins_on_reports	Unresolved	286/289	True	Unresolved
LL-379	C51	Dong Nai	True	P02-C51	230	231			P02-C51-2	233	234	Primer_2.pdf	266	259	64.15	36.58	0.570226	68.12	37.15	0.545361	two_reproduced_peak_bins_on_reports	Unresolved	258/266	False	258/266
LL-4164	C51	Dong Nai	False	P11-C51	238	239			P11-C51-2	241	242	Primer_11.pdf	290	286	105.38	55.62	0.527804	101.03	51.49	0.509651	two_reproduced_peak_bins_on_reports	Unresolved	286/289	False	286/289
LL-4058	C52	Dong Nai	True	P10-C52	172	173			P10-C52-2	174	175	Primer_10.pdf	215	212	98.5	65.44	0.664365	95.23	67.09	0.704505	two_reproduced_peak_bins_on_reports	Unresolved	212/215	False	212/215
LL-1150	C53	Dong Nai	True	P05-C53	227	228			P05-C53-2	229	230	Primer_5.pdf	246	248	103.93	54.14	0.520928	110.36	57.11	0.517488	two_reproduced_peak_bins_on_reports	Unresolved	246/248	False	246/248
LL-4164	C53	Dong Nai	False	P11-C53	247	248			P11-C53-2	250	251	Primer_11.pdf	287	290	123.67	65.67	0.53101	134.25	74.51	0.555009	two_reproduced_peak_bins_on_reports	Unresolved	286/289	False	286/289
LL-1086	C54	Dong Nai	True	P04-C54	230	231			P04-C54-2	233	234	Primer_4.pdf	275	278	218.58	123.15	0.563409	208.24	123.81	0.594554	two_reproduced_peak_bins_on_reports	Unresolved	276/279	False	276/279
LL-4058	C54	Dong Nai	True	P10-C54	179	180			P10-C54-2	182	183	Primer_10.pdf	213	215	109.7	66.8	0.608933	123.3	74.24	0.602109	two_reproduced_peak_bins_on_reports	Unresolved	212/215	False	212/215
LL-379	C55	Dong Nai	True	P02-C55	244	245			P02-C55-2	248	249	Primer_2.pdf	266	262	58.64	31.93	0.544509	59.78	33.69	0.563566	two_reproduced_peak_bins_on_reports	Unresolved	262/266	False	262/266
LL-1150	C56	Dong Nai	True	P05-C56	235	236			P05-C56-2	238	239	Primer_5.pdf	248	246	50.21	30.2	0.601474	53.36	33.75	0.632496	two_reproduced_peak_bins_on_reports	Unresolved	246/248	False	246/248
LL-4164	C56	Dong Nai	False	P11-C56	259	260			P11-C56-2	262	263	Primer_11.pdf	288	287	86.32	44.73	0.518188	86.02	45.13	0.524645	two_reproduced_peak_bins_on_reports	Unresolved	286/289	True	Unresolved
LL-379	C57	Dong Nai	True	P02-C57	255	256			P02-C57-2	257	258	Primer_2.pdf	262	266	86.8	47.01	0.54159	84.03	47.13	0.560871	two_reproduced_peak_bins_on_reports	Unresolved	262/266	False	262/266
LL-1086	C57	Dong Nai	True	P04-C57	242	243			P04-C57-2	245	246	Primer_4.pdf	277	279	114.11	76.36	0.669179	115.6	78.37	0.677941	two_reproduced_peak_bins_on_reports	Unresolved	276/279	False	276/279
LL-1150	C57	Dong Nai	True	P05-C57	241	242			P05-C57-2	244	245	Primer_5.pdf	247	244	75.24	40.77	0.541866	71.35	40.44	0.566783	two_reproduced_peak_bins_on_reports	Unresolved	244/246	False	244/246
LL-4058	C57	Dong Nai	True	P10-C57	190	191			P10-C57-2	192	193	Primer_10.pdf	215	212	86.89	36.69	0.422258	90.63	38.42	0.423921	two_reproduced_peak_bins_on_reports	Unresolved	212/215	False	212/215
LL-4164	C57	Dong Nai	True	P11-C57	265	266	P11-C57-2	0.580371	P11-C57-3	271	272	Primer_11.pdf	290	287	69.49	42.28	0.608433	63.02	38.63	0.61298	candidate_stutter_3_bp	Unresolved	Unresolved	False	Unresolved
LL-1086	C58	Dong Nai	True	P04-C58	248	249			P04-C58-2	251	252	Primer_4.pdf	278	276	107.72	66.87	0.620776	120.33	73.54	0.611153	two_reproduced_peak_bins_on_reports	Unresolved	276/279	False	276/279
LL-1150	C58	Dong Nai	True	P05-C58	247	248			P05-C58-2	249	250	Primer_5.pdf	244	248	119.54	56.03	0.468713	132.06	60.87	0.460927	two_reproduced_peak_bins_on_reports	Unresolved	244/248	False	244/248
LL-4164	C58	Dong Nai	False	P11-C58	274	275			P11-C58-2	277	278	Primer_11.pdf	290	286	105.99	44.49	0.419757	115.22	49.05	0.425707	two_reproduced_peak_bins_on_reports	Unresolved	286/289	False	286/289
LL-4058	C59	Dong Nai	True	P10-C59	196	197			P10-C59-2	199	200	Primer_10.pdf	213	216	151.14	65.03	0.430263	169.24	70.62	0.417277	two_reproduced_peak_bins_on_reports	Unresolved	212/215	False	212/215
LL-1086	C60	Dong Nai	True	P04-C60	257	258			P04-C60-2	260	261	Primer_4.pdf	278	276	97.14	62.03	0.638563	102.77	64.8	0.630534	two_reproduced_peak_bins_on_reports	Unresolved	276/279	False	276/279
LL-1150	C60	Dong Nai	True	P05-C60	255	256			P05-C60-2	257	258	Primer_5.pdf	246	245	109.03	68.21	0.625608	115.3	68.52	0.594276	two_reproduced_peak_bins_on_reports	Unresolved	244/246	True	Unresolved
LL-4058	C60	Dong Nai	True	P10-C60	202	203			P10-C60-2	205	206	Primer_10.pdf	217	215	59.29	32.27	0.544274	65.32	34.14	0.522658	two_reproduced_peak_bins_on_reports	Unresolved	215/217	False	215/217
LL-4164	C60	Dong Nai	False	P11-C60	283	284			P11-C60-2	286	287	Primer_11.pdf	290	286	92.23	45.3	0.491163	96.86	49.78	0.513938	two_reproduced_peak_bins_on_reports	Unresolved	286/289	False	286/289
LL-379	D6	Con Dao	True	P02-D6	280	281			P02-D6-2	282	283	Primer_2.pdf	260	265	174.79	71.06	0.406545	181.25	71.79	0.396083	second_peak_below_40_percent	Unresolved	Unresolved	False	Unresolved
LL-1086	D6	Con Dao	True	P04-D6	278	279			P04-D6-2	281	282	Primer_4.pdf	279	277	140.79	81.72	0.580439	136.9	78.48	0.573265	two_reproduced_peak_bins_on_reports	Unresolved	276/279	False	276/279
LL-1086	D7	Con Dao	True	P04-D7	284	285			P04-D7-2	287	288	Primer_4.pdf	278	277	140.04	73.81	0.527064	141.76	75.55	0.532943	two_reproduced_peak_bins_on_reports	Unresolved	276/279	True	Unresolved
LL-379	D8	Con Dao	True	P02-D8	287	288			P02-D8-2	290	291	Primer_2.pdf	260	264	175.56	99.83	0.568638	193.22	108.7	0.562571	two_reproduced_peak_bins_on_reports	Unresolved	258/264	False	258/264
LL-1086	D8	Con Dao	True	P04-D8	290	291			P04-D8-2	293	294	Primer_4.pdf	278	277	114.98	62.82	0.546356	120.8	61.78	0.511424	two_reproduced_peak_bins_on_reports	Unresolved	276/279	True	Unresolved
LL-1150	D8	Con Dao	True	P05-D8	279	280			P05-D8-2	283	284	Primer_5.pdf	245	246	103.01	59.29	0.575575	100.8	57.15	0.566964	two_reproduced_peak_bins_on_reports	Unresolved	244/246	True	Unresolved
LL-4058	D8	Con Dao	True	P10-D8	226	227			P10-D8-2	228	229	Primer_10.pdf	211	215	102.69	60.04	0.584672	104.36	59.17	0.56698	two_reproduced_peak_bins_on_reports	Unresolved	212/215	False	212/215
LL-1086	D10	Con Dao	True	P04-D10	299	300			P04-D10-2	302	303	Primer_4.pdf	277	278	138.44	91.77	0.662886	147.07	98.5	0.669749	two_reproduced_peak_bins_on_reports	Unresolved	276/279	True	Unresolved
LL-379	D12	Con Dao	True	P02-D12	302	303			P02-D12-2	305	306	Primer_2.pdf	264	258	137.01	60.62	0.442449	140.31	61.83	0.440667	two_reproduced_peak_bins_on_reports	Unresolved	258/264	False	258/264
LL-379	D13	Con Dao	True	P02-D13	308	309			P02-D13-2	311	312	Primer_2.pdf	259	264	118.31	50.88	0.430057	124.1	54.09	0.435858	two_reproduced_peak_bins_on_reports	Unresolved	258/264	False	258/264
LL-379	D14	Con Dao	True	P02-D14	314	315			P02-D14-2	317	318	Primer_2.pdf	264	259	154.92	88.27	0.569778	158.8	91.41	0.57563	two_reproduced_peak_bins_on_reports	Unresolved	258/264	False	258/264
LL-1086	D14	Con Dao	True	P04-D14	314	315			P04-D14-2	317	318	Primer_4.pdf	277	278	144.82	61.93	0.427634	155.58	66.05	0.42454	two_reproduced_peak_bins_on_reports	Unresolved	276/279	True	Unresolved
LL-1086	D15	Con Dao	True	P04-D15	320	321			P04-D15-2	323	324	Primer_4.pdf	278	276	136.39	77.98	0.571743	143.68	78.44	0.545935	two_reproduced_peak_bins_on_reports	Unresolved	276/279	False	276/279
LL-4164	D15	Con Dao	True	P11-D15	331	332			P11-D15-2	334	335	Primer_11.pdf	289	286	52.35	31.05	0.593123	55.01	32.53	0.591347	candidate_stutter_3_bp	Unresolved	Unresolved	False	Unresolved
LL-379	D19	Con Dao	True	P02-D19	332	333			P02-D19-2	336	337	Primer_2.pdf	260	262	109.52	69.12	0.631118	121.63	77.71	0.638905	two_reproduced_peak_bins_on_reports	Unresolved	258/262	False	258/262
LL-4058	P6	Phu Quoc	True	P10-P6	270	271			P10-P6-2	272	273	Primer_10.pdf	215	212	82.41	40.36	0.489746	86.79	45.01	0.518608	two_reproduced_peak_bins_on_reports	Unresolved	212/215	False	212/215
LL-1086	P8	Phu Quoc	True	P04-P8	362	363			P04-P8-2	365	366	Primer_4.pdf	278	275	123.1	80.36	0.652803	130.4	86.11	0.660353	two_reproduced_peak_bins_on_reports	Unresolved	276/279	False	276/279
LL-1150	P10	Phu Quoc	True	P05-P10	342	343			P05-P10-2	344	345	Primer_5.pdf	245	248	139.41	82.38	0.590919	147.93	88.61	0.599	two_reproduced_peak_bins_on_reports	Unresolved	244/248	False	244/248
LL-1150	P12	Phu Quoc	True	P05-P12	349	350			P05-P12-2	352	353	Primer_5.pdf	244	246	236.66	142.11	0.600482	231.9	146.68	0.632514	two_reproduced_peak_bins_on_reports	Unresolved	244/246	False	244/246
LL-1086	P13	Phu Quoc	True	P04-P13	380	381			P04-P13-2	383	384	Primer_4.pdf	278	277	167.15	100.2	0.599462	171.5	105.18	0.613294	two_reproduced_peak_bins_on_reports	Unresolved	276/279	True	Unresolved
LL-4164	P13	Phu Quoc	True	P11-P13	390	391			P11-P13-2	393	394	Primer_11.pdf	287	288	165.15	72.92	0.441538	179.8	77.68	0.432036	two_reproduced_peak_bins_on_reports	Unresolved	286/289	True	Unresolved
LL-4058	P14	Phu Quoc	True	P10-P14	288	289			P10-P14-2	290	291	Primer_10.pdf	216	211	115.97	65.26	0.562732	128.92	69.84	0.541731	two_reproduced_peak_bins_on_reports	Unresolved	212/215	False	212/215
LL-4164	P16	Phu Quoc	True	P11-P16	402	403			P11-P16-2	405	406	Primer_11.pdf	286	290	97.32	50.98	0.523839	110.26	55.98	0.507709	two_reproduced_peak_bins_on_reports	Unresolved	286/289	False	286/289
LL-1086	P19	Phu Quoc	True	P04-P19	401	402			P04-P19-2	404	405	Primer_4.pdf	278	277	143.81	85.96	0.597733	146.34	86.49	0.591021	two_reproduced_peak_bins_on_reports	Unresolved	276/279	True	Unresolved
LL-4058	P19	Phu Quoc	True	P10-P19	302	303			P10-P19-2	304	305	Primer_10.pdf	214	217	94.07	47.45	0.504412	101.41	49.37	0.486836	two_reproduced_peak_bins_on_reports	Unresolved	215/217	False	215/217
LL-4164	P19	Phu Quoc	True	P11-P19	414	415			P11-P19-2	417	418	Primer_11.pdf	286	280	80.34	44.53	0.554269	87.94	50.55	0.574824	two_reproduced_peak_bins_on_reports	Unresolved	280/286	False	280/286
LL-4164	P20	Phu Quoc	True	P11-P20	420	421			P11-P20-2	423	424	Primer_11.pdf	287	290	93.12	50.19	0.538982	92.57	47.12	0.50902	two_reproduced_peak_bins_on_reports	Unresolved	286/289	False	286/289
LL-1086	P21	Phu Quoc	True	P04-P21	410	411			P04-P21-2	413	414	Primer_4.pdf	276	278	113.19	49.45	0.436876	114.99	49.97	0.43456	two_reproduced_peak_bins_on_reports	Unresolved	276/279	False	276/279
LL-4164	P21	Phu Quoc	True	P11-P21	426	427			P11-P21-2	429	430	Primer_11.pdf	287	290	127.95	69.83	0.54576	137.54	74.9	0.544569	two_reproduced_peak_bins_on_reports	Unresolved	286/289	False	286/289
LL-1086	P22	Phu Quoc	True	P04-P22	416	417			P04-P22-2	419	420	Primer_4.pdf	277	278	181.15	104.13	0.574827	176.07	101.47	0.576305	two_reproduced_peak_bins_on_reports	Unresolved	276/279	True	Unresolved
LL-4164	P24	Phu Quoc	True	P11-P24	441	442			P11-P24-2	444	445	Primer_11.pdf	286	290	91.7	44.94	0.490076	100.42	49.07	0.488648	two_reproduced_peak_bins_on_reports	Unresolved	286/289	False	286/289
LL-1150	P25	Phu Quoc	True	P05-P25	384	385			P05-P25-2	388	389	Primer_5.pdf	245	246	95.12	42.18	0.44344	105.86	46.01	0.434631	two_reproduced_peak_bins_on_reports	Unresolved	244/246	True	Unresolved
LL-1086	P26	Phu Quoc	True	P04-P26	431	432			P04-P26-2	434	435	Primer_4.pdf	276	278	146.24	79.01	0.540276	154.99	89.74	0.579005	two_reproduced_peak_bins_on_reports	Unresolved	276/279	False	276/279
LL-1086	P28	Phu Quoc	True	P04-P28	440	441			P04-P28-2	443	444	Primer_4.pdf	277	278	183.77	75.51	0.410894	196.09	75.6	0.385537	second_peak_below_40_percent	Unresolved	Unresolved	False	Unresolved
LL-1086	P29	Phu Quoc	True	P04-P29	446	447			P04-P29-2	449	450	Primer_4.pdf	278	277	152.75	90.78	0.594304	156.87	96.11	0.612673	two_reproduced_peak_bins_on_reports	Unresolved	276/279	True	Unresolved
LL-4164	P29	Phu Quoc	True	P11-P29	459	460			P11-P29-2	462	463	Primer_11.pdf	287	289	62.54	33.38	0.533738	59.82	32.07	0.536108	two_reproduced_peak_bins_on_reports	Unresolved	286/289	False	286/289
LL-1086	P30	Phu Quoc	True	P04-P30	452	453			P04-P30-2	455	456	Primer_4.pdf	278	276	95.24	41.84	0.439311	95.93	44.01	0.458772	two_reproduced_peak_bins_on_reports	Unresolved	276/279	False	276/279
