## Supplementary Datasets S1-S8 and analysis code for "Allocating maternal-tree collections to conserve genetic diversity of *Lumnitzera littorea* in southern Vietnam": S3_Source_manifest.csv

file	sha256	size_bytes	role
Primer_1.pdf	6322dc856c000a2d6d30d758f8ef5aa44bf6f8368130b0534c5ad2acfedc0e00	30812291	Source trace and peak table
Primer_10.pdf	25fa20ab2e49ab1f22e05c1e07d016f2a0b0d715e043314c47c16f544d515735	17541561	Source trace and peak table
Primer_11.pdf	399e6e19124af6377d417d958b325564427445943914b15ca6cfc650d3a9e6cd	20116812	Source trace and peak table
Primer_2.pdf	87c08b7db0650b9094d01cdac794d0e1c1d98032ab82a3764da94b7675f73dfd	18829908	Source trace and peak table
Primer_3.pdf	f8406986f608aa1c5882df56f013197135706327da362e7330e010b810e756ba	11499248	Source trace and peak table
Primer_4.pdf	5e2a83ef76cbb09cb227a5c2205d9832a130024c503e6ad07ef9096f9869126b	20127964	Source trace and peak table
Primer_5.pdf	9be1d9576f6916e6d6676869c6dc0ef4952180c99202bd1727d63d86132f8ff0	17286573	Source trace and peak table
Primer_6.pdf	ba1ccc0342aaca3ac79e1f2190b4affe3900cbfbc910f9b5d9b715ab17a17043	13428700	Source trace and peak table
Primer_7.pdf	a3cf6b0fe004f7552a477d8d64ede63796a71e6a3880a57392cb4ccb4ca39b02	14473572	Source trace and peak table
Primer_8.pdf	b7d186305bd0caeb199ccc3fb967829b0f3180a61318d5fde1a26c93332bea7d	15423041	Source trace and peak table
Primer_9.pdf	f0ee70c1a2e51c8de6d5fb0eb67b5a920b7709a311d4abc09ae8c48f3dadfc5e	12474159	Source trace and peak table
SSR_Bảng thông tin các mẫu Cóc Đỏ_KO XÓA.xlsx	e855b0f4a3ad8a9d80889a21d65b0bea65d74395d5b21dc0130a3233c94b4b1c	5650	Sample or primer metadata
SSR_Primers_KO XÓA.xlsx	db9dac1eb50ffea03e08c856e75914b0f7697edcb8b46f68f53018af375f63e0	8848	Sample or primer metadata
BAI32_DU_LIEU_VA_MA_TINH_V11.zip	ceec1bdd47712dcf580164c61b7cfa86c6df40cd6b9c2d2b66719cdbb34b0163	53469	Versioned pre-repeat genotype baseline and population assignment
