## Supplementary Datasets S1-S8 and analysis code for "Allocating maternal-tree collections to conserve genetic diversity of *Lumnitzera littorea* in southern Vietnam": S4_SSR_primer_sequences.csv

primer_id	sequence_5prime_to_3prime	source
LL-144-F	GGCTCTACTCAACGCCTGTC	SSR_Primers.xlsx
LL-144-R	TGGACACAGAGGGAACATCA	SSR_Primers.xlsx
LL-379-F	ATGAGCACTCTCCCATCCAC	SSR_Primers.xlsx
LL-379-R	CCTTCCTTCTAACGTGAGCG	SSR_Primers.xlsx
LL-852-F	GGGGTTAGAGTGGATGCAGA	SSR_Primers.xlsx
LL-852-R	TTCTCATCGCCAGTTCACAG	SSR_Primers.xlsx
LL-1086-F	CACTTTTCCCGACAACCTGT	SSR_Primers.xlsx
LL-1086-R	GGAGTGATTGAGGTCGGAAA	SSR_Primers.xlsx
LL-1150-F	TGATGTGAGAGTTCTTGCGG	SSR_Primers.xlsx
LL-1150-R	TGCCCTCTGTTCACTTCCTC	SSR_Primers.xlsx
LL-2749-F	GTCCCTCTCCCAAAAGGAAG	SSR_Primers.xlsx
LL-2749-R	CACTCGAGCATGAGGTTTCA	SSR_Primers.xlsx
LL-2952-F	AATTCCAGGCCACTCCTTCT	SSR_Primers.xlsx
LL-2952-R	CAACGTGACCAGCTTCTTCA	SSR_Primers.xlsx
LL-3258-F	CAGCCTAGCATGTCTGGTGA	SSR_Primers.xlsx
LL-3258-R	GCCTTTTCTTTTTCGATCTGC	SSR_Primers.xlsx
LL-3573-F	CGCTTAGCTGCCTCCATTAC	SSR_Primers.xlsx
LL-3573-R	CGAGCGAAAATTGGATTCAT	SSR_Primers.xlsx
LL-4058-F	TCGGTGTTCATATGCATCGT	SSR_Primers.xlsx
LL-4058-R	CCGCTACTGCTGGTGTCATA	SSR_Primers.xlsx
LL-4164-F	AGCTGAAGCTGAAGCTGAGG	SSR_Primers.xlsx
LL-4164-R	GCACCTCGACGTTTCTTCTC	SSR_Primers.xlsx
