## Supplementary Datasets S1-S8 and analysis code for "Allocating maternal-tree collections to conserve genetic diversity of *Lumnitzera littorea* in southern Vietnam": S6_Null_allele_sensitivity.csv

panel	n_loci	loci	FST_CG-DN	FST_CG-CD	FST_CG-PQ	FST_DN-CD	FST_DN-PQ	FST_CD-PQ	FST_overall	HE_matched_CG	HE_matched_DN	HE_matched_CD	HE_matched_PQ	prop_replicates_mainland_above_island	FIS_CG	FIS_DN	FIS_CD	FIS_PQ
full11	11	LL-144;LL-379;LL-852;LL-1086;LL-1150;LL-2749;LL-2952;LL-3258;LL-3573;LL-4058;LL-4164	-0.011	0.314	0.279	0.288	0.261	0.405	0.246	0.524	0.554	0.34	0.296	1.0	0.592	0.406	0.081	0.267
exclude_high_null	7	LL-144;LL-379;LL-1150;LL-2749;LL-3258;LL-4058;LL-4164	-0.011	0.372	0.302	0.342	0.296	0.486	0.287	0.503	0.537	0.284	0.238	1.0	0.434	0.28	-0.067	0.158
exclude_high_null_and_LL4058_LL4164	5	LL-144;LL-379;LL-1150;LL-2749;LL-3258	-0.014	0.279	0.323	0.266	0.3	0.144	0.225	0.48	0.501	0.333	0.251	1.0	0.426	0.34	-0.154	0.233
exclude_LL2952	10	LL-144;LL-379;LL-852;LL-1086;LL-1150;LL-2749;LL-3258;LL-3573;LL-4058;LL-4164	-0.013	0.335	0.272	0.3	0.265	0.382	0.247	0.511	0.547	0.324	0.289	1.0	0.539	0.337	0.064	0.336
