## Supplementary Datasets S1-S8 and analysis code for "Allocating maternal-tree collections to conserve genetic diversity of *Lumnitzera littorea* in southern Vietnam": S7_Brookfield_null_allele_estimates.csv

site	locus	n	HO	HE	Brookfield_r1	HWE_q_two_sided	HWE_q_heterozygote_deficit
CG	LL-379	29	0.414	0.632	0.134	0.0637	0.0196
CG	LL-852	30	0.167	0.556	0.25	0.0001	0.0001
CG	LL-1086	29	0.138	0.452	0.216	0.0005	0.0009
CG	LL-1150	26	0.346	0.656	0.187	0.0141	0.0028
CG	LL-2749	30	0.167	0.439	0.19	0.0001	0.0004
CG	LL-2952	30	0.0	0.651	0.394	0.0001	0.0001
CG	LL-3258	30	0.467	0.638	0.104	0.0001	0.0584
CG	LL-3573	30	0.067	0.562	0.317	0.0001	0.0001
CG	LL-4058	30	0.4	0.632	0.142	0.0062	0.0106
CG	LL-4164	27	0.222	0.475	0.172	0.0028	0.0035
DN	LL-379	30	0.5	0.633	0.081	0.2612	0.1078
DN	LL-852	30	0.233	0.585	0.222	0.0001	0.0003
DN	LL-1086	30	0.567	0.495	0	0.8211	1.0
DN	LL-1150	26	0.5	0.658	0.095	0.2293	0.09
DN	LL-2749	30	0.267	0.571	0.194	0.0001	0.0008
DN	LL-2952	30	0.0	0.62	0.383	0.0001	0.0001
DN	LL-3258	30	0.4	0.604	0.127	0.0001	0.0196
DN	LL-3573	30	0.133	0.607	0.295	0.0001	0.0001
DN	LL-4058	29	0.483	0.632	0.091	0.0247	0.0808
DN	LL-4164	26	0.577	0.606	0.018	0.4277	0.5009
CD	LL-379	19	0.263	0.373	0.08	0.4206	0.2098
CD	LL-852	20	0.2	0.18	0	1.0	1.0
CD	LL-1086	16	0.125	0.305	0.138	0.0682	0.0844
CD	LL-2749	20	0.65	0.686	0.021	0.0001	0.4873
CD	LL-2952	20	0.4	0.48	0.054	0.0003	0.2198
CD	LL-3258	20	1.0	0.564	0	0.0001	1.0
CD	LL-3573	20	0.6	0.74	0.08	0.0001	0.1078
CD	LL-4058	20	0.15	0.261	0.088	0.0469	0.0592
CD	LL-4164	19	0.053	0.051	0	1.0	1.0
PQ	LL-1086	25	0.16	0.48	0.216	0.0018	0.0028
PQ	LL-1150	29	0.069	0.067	0	1.0	1.0
PQ	LL-2749	30	0.333	0.558	0.144	0.0001	0.007
PQ	LL-2952	30	0.467	0.358	0	0.375	1.0
PQ	LL-3258	30	0.567	0.613	0.029	0.0001	0.4109
PQ	LL-3573	30	0.367	0.727	0.209	0.0001	0.0001
PQ	LL-4058	30	0.2	0.186	0	1.0	1.0
PQ	LL-4164	29	0.241	0.218	0	1.0	1.0
