## Supplementary Datasets S1-S8 and analysis code for "Allocating maternal-tree collections to conserve genetic diversity of *Lumnitzera littorea* in southern Vietnam": S8_Adjacent_peak_sensitivity.csv

scenario	n_loci	genotypes_excluded	HE_matched_CG	HE_matched_DN	HE_matched_CD	HE_matched_PQ	prop_replicates_mainland_above_island	FST_CG-DN	FST_CG-CD	FST_CG-PQ	FST_DN-CD	FST_DN-PQ	FST_CD-PQ	FST_overall	n_observed_alleles	expected_capture_6_8_11_5	expected_capture_8_7_8_7	joint_capture_two_Con_Dao_alleles_6_8_11_5	joint_capture_two_Con_Dao_alleles_8_7_8_7
before_1bp_filter	11	0	0.525113	0.55412	0.350526	0.300841	1.0	-0.01103	0.303482	0.276205	0.276847	0.254637	0.391846	0.238711	37	36.890154	36.813548	0.973994	0.897769
before_1bp_filter	9	0	0.516717	0.537597	0.392801	0.319731	1.0	-0.0122	0.234653	0.282658	0.219485	0.249105	0.211836	0.197443	30	29.944614	29.86166	0.973994	0.897769
primary	11	23	0.52384	0.554122	0.339608	0.295842	1.0	-0.01141	0.314281	0.279113	0.288365	0.260623	0.40483	0.246024	37	36.889584	36.807137	0.973994	0.897769
primary	9	19	0.515424	0.537272	0.379457	0.315994	1.0	-0.012751	0.24754	0.285265	0.232892	0.255112	0.225584	0.204055	30	29.944043	29.855249	0.973994	0.897769
